# Allelic turnover and dominance reversal at a single-gene balanced polymorphism controlling heterodichogamous flowering in wingnuts (Juglandaceae)

**DOI:** 10.1101/2025.03.10.642504

**Authors:** Jeffrey S. Groh, Gracie Ackerman, Michael Wenzel, Graham Coop

**Affiliations:** Department of Evolution and Ecology, University of California, Davis; Center for Population Biology, University of California, Davis; Sonoma Botanical Garden, Glen Ellen, California

## Abstract

Angiosperms have evolved a wide variety of spatial and temporal developmental mechanisms to limit sexual interference and inbreeding. In heterodichogamy, two hermaphroditic morphs exploit distinct temporal reproductive niches by alternating phases of male and female flowering, promoting disassortative mating. This system is widespread within Juglandaceae, and known to be controlled by ancient balanced polymorphisms in walnuts (*Juglans*) and hickories (*Carya*). Here we identify distinct inheritance mechanisms controlling heterodichogamy in two separate Juglandaceae genera, the wingnuts (*Pterocarya* and *Cyclocarya*). We first document the occurrence of heterodichogamy in *Pterocarya* and map its genomic basis to haplotypes overlapping a single candidate gene in the *FANTASTIC FOUR* superfamily (*GFAFL*). These haplotypes segregate throughout the entire genus and the dominant haplotype controls female-first flowering. We show heterodichogamy in the sister genus *Cyclocarya* is associated with a distinct pair of ancient haplotypes at the same locus in both diploids and tetraploids, but with a dominant allele controlling male-first flowering. We infer a well-resolved fossil-calibrated phylogeny of Juglandaceae and date the divergence of the *Pterocarya* and *Cyclocarya* haplotypes to 51 and 44 million years ago, more recent than the divergence of these genera. In *Pterocarya* female-first heterozygotes, the dominant haplotype is associated with allele-specific suppression of the recessive copy of *GFAFL* during early male flower development. In *Cyclocarya* male-first heterozygotes, the dominant haplotype is associated with allele-specific activation of the recessive copy of *GFAFL* during male flower development, while the dominant copy itself shows higher expression in female flowers. We propose a model for the evolution of reciprocal sex matching in heterodichogamy through the combination of *cis*-regulatory divergence and allelic interactions involving ‘fast’ and ‘slow’ alleles at a single gene regulating flowering time. The non-independent expression of alleles in both systems is reminiscent of *trans*-sensing phenomena in other systems and suggests a mechanism mediated by DNA homology or an RNA intermediary. Notably, the dominant haplotypes in both genera show parallel architecture with a hemizygous region containing tandem duplicates of the same 1 kb motif downstream of the transcribed region of *GFAFL* which may be linked with such a mechanism. Our findings shed light on the molecular basis of heterodichogamy and contribute to an emerging view that diverse genetic pathways can be co-opted during its evolution and facilitate turnover in its genetic control.
