## Supplementary Tables for "Allelic turnover and dominance reversal at a single-gene balanced polymorphism controlling heterodichogamous flowering in wingnuts (Juglandaceae)"

### Sheet: TableS1_GenomeAssemblyMetrics
Species	Sample	Dichogamy type	Assembly	Allele at G-locus	Contig assembly length	Contig number	Average contig length	Contig N50	Contig L50	Contig N90	Scaffold number	Scaffold N50	Scaffold N90	bp in chromosome-level sequences	% of assembly in chromosome-level sequences	Contigs per chromosome	BUSCO score (eudicots database)	GC%
P. stenoptera	UC Davis Tree ID 1470	protogynous (female-first)	haplotype 1	g	551200043	263	2095817	32139393	8	11725721	241	34033371	23058977	539646738	97.904	2.375	C:98.2%[S:89.1%,D:9.1%],F:0.6%,M:1.2%,n:2326,E:2.8%	36.51
			haplotype 2	G	540049625	64	8438275	25582064	8	9593146	42	35717883	25867590	537466429	99.5217	2.375	C:98.0%[S:89.0%,D:9.0%],F:0.6%,M:1.4%,n:2326,E:2.6%	36.5
P. macroptera var. insignis	Sonoma Bot. Garden 1992.306B	protogynous (female-first)	haplotype 1	G	592645395	815	727172	3886301	40	692392	494	36945764	23934051	563813098	95.135	21.0625	C:97.3%[S:87.1%,D:10.2%],F:0.8%,M:1.9%,n:2326,E:2.7%	37.48
			haplotype 2	g	569138738	429	1326663	4940749	36	1244149	179	35728746	26031691	559847785	98.3675	16.625	C:97.3%[S:87.7%,D:9.5%],F:0.8%,M:1.9%,n:2326,E:2.6%	37.26
C. paliurus	Sonoma Bot. Garden 1996.049A	protogynous (female-first)	haplotype 1	G1	626258602	569	1100630	39335306	7	17241375	548	39335306	25636804	604341133	96.5	2.25	C:98.2%[S:89.8%,D:8.3%],F:1.0%,M:0.9%,n:2326,E:2.9%	37.06
			haplotype 2	G1	590103267	93	6345196	30089300	8	13063733	69	38377629	28664525	584552266	99.06	2.4375	C:98.2%[S:89.7%,D:8.5%],F:1.0%,M:0.8%,n:2326,E:2.8%	36.87
P. fraxinifolia	Wolfskill Experimental Orchard, NCGR DPTE 14.3	unknown	haplotype 1	g	629772665	139	4530738	18435366	13	6383328	90	39185483	25336319	601122665	95.45	4.0625	C:98.2%[S:86.1%,D:12.0%],F:0.7%,M:1.1%,n:2326,E:2.5%	37.73
			haplotype 2	g	557882977	134	4163305	15903885	13	3950676	77	37361995	26465746	547748307	98.18	4.5625	C:93.8%[S:84.9%,D:8.9%],F:0.9%,M:5.3%,n:2326,E:2.2%	37.57

### Sheet: TableS2_MCMCTree_results
Node	Posterior Mean (Mya)	95% CI Lower	95% CI Upper
Crown age of Juglandaceae (sensu APGIV)	93.7213	86.1714	98.9618
(Juglandoideae, Engelhardiodeae)	88.6994	77.659	97.1836
(Carya, (Platycarya, (Juglans, (Cyclocarya, Pterocarya))))	72.3999	59.805	84.2804
(Platycarya, (Juglans, (Cyclocarya, Pterocarya)))	68.4255	55.9191	80.1519
(Juglans, (Cyclocarya, Pterocarya))	61.0114	48.7138	72.4527
(Cyclocarya, Pterocarya)	54.533	42.6987	66.0172
Crown age of Pterocarya	33.1231	20.2422	46.5719
(Pterocarya fraxinifolia, (P. hupehensis, P. stenoptera))	20.2011	11.1694	29.7649
(P. hupehensis, P. stenoptera)	14.2092	6.76205	22.3716
(P. macroptera, P. rhoifolia)	11.6538	4.57528	20.4003
Crown age of Juglans	38.9206	27.9721	50.0612
(Juglans regia, Juglans sect. Rhysocaryon)	34.8221	24.144	46.0361
Crown age of Juglans sect. Rhysocaryon (black walnuts)	13.2184	7.72029	19.3448
(J. microcarpa, J. nigra)	7.9213	3.83635	12.5857
(J. hindsii, J. californica)	4.4693	1.7598	7.76917
(J. mandshurica, J. cinerea)	18.7888	9.08694	29.4598
Crown age of Carya	33.4681	22.2593	47.3931
(C. sinensis, C. cathayensis)	26.8913	15.8262	40.3219
(C. illinoinensis, C. ovata)	21.0257	10.5125	33.2709

### Sheet: TableS3_MappingPopulation
Sample	Phenotype	Phenotype	Source of sequence data	Average sequencing depth	Collection Locality	Accession	Family	Description	Notes
PSTE_DV_134	0	protandrous	This study	24.2009	Davis, CA	NA	NA	volunteer tree, naturally seeded, unknown origin	Sampled determined to be chimeric
PSTE_DV_138	1	protogynous	This study	27.1048	Davis, CA	NA	NA	volunteer tree, naturally seeded, unknown origin
PSTE_DV_139	0	protandrous	This study	24.9398	Davis, CA	NA	NA	volunteer tree, naturally seeded, unknown origin
PSTE_DV_148	1	protogynous	This study	23.3048	Davis, CA	NA	NA	volunteer tree, naturally seeded, unknown origin
PSTE_DV_149	1	protogynous	This study	24.6478	Davis, CA	NA	NA	volunteer tree, naturally seeded, unknown origin
PSTE_DV_150	0	protandrous	This study	22.9189	Davis, CA	NA	NA	volunteer tree, naturally seeded, unknown origin
PSTE_SA_6036	1	protogynous	This study	18.759	Sacramento, CA	6036	NA	City maintained tree
PSTE_SA_93265	1	protogynous	This study	36.1481	Sacramento, CA	93265	NA	City maintained tree
PSTE_SA_93266	1	protogynous	This study	19.8286	Sacramento, CA	93266	NA	City maintained tree
PSTE_SA_93509	0	protandrous	This study	23.9755	Sacramento, CA	93509	NA	City maintained tree
PSTE_SO_1998_101C	0	protandrous	This study	31.1363	Sonoma Botanic Garden, CA	1998_101C	f1	Derived from cultivated material in Sichuan Province
PSTE_SO_1998_101E	1	protogynous	This study	22.4361	Sonoma Botanic Garden, CA	1998_101E	f1	Derived from cultivated material in Sichuan Province
PSTE_SO_1998_101F	1	protogynous	This study	21.7712	Sonoma Botanic Garden, CA	1998_101F	f1	Derived from cultivated material in Sichuan Province
PSTE_SO_1998_101G	0	protandrous	This study	22.9465	Sonoma Botanic Garden, CA	1998_101G	f1	Derived from cultivated material in Sichuan Province
PSTE_SO_2003_435A	0	protandrous	This study	22.2365	Sonoma Botanic Garden, CA	2003_435A	f2	Collected from Sichuan Province
PSTE_SO_2003_435B	0	protandrous	This study	26.7445	Sonoma Botanic Garden, CA	2003_435B	f2	Collected from Sichuan Province
PSTE_WS_1_6	0	protandrous	This study	24.7114	Wolfskill Experimental Orchard, Winters, CA	DPTE1.6	f3	Seed derived from wild material
PSTE_WS_2_8	0	protandrous	This study	26.9192	Wolfskill Experimental Orchard, Winters, CA	DPTE2.8	f4	Seed derived from wild material
PSTE_WS_2_10	0	protandrous	This study	69.779	Wolfskill Experimental Orchard, Winters, CA	DPTE2.10	f4	Seed derived from wild material
PSTE_WS_10_2	0	protandrous	This study	20.4931	Wolfskill Experimental Orchard, Winters, CA	DPTE10.2	f5	Seed derived from wild material
PSTE_UCD_1	1	protogynous	Groh et al. 2025	20.3696	UC Davis campus	1470	NA	Campus Tree	Derived from same sample used for genome assembly
PSTE_UCD_2	1	protogynous	Groh et al. 2025	32.2204	UC Davis campus	9138	NA	Campus Tree
PSTE_W1_1	1	protogynous	Groh et al. 2025	49.5486	Wolfskill Experimental Orchard, Winters, CA	DPTE1.1	f3	Seed derived from wild material
PSTE_W1_5	1	protogynous	Groh et al. 2025	55.7391	Wolfskill Experimental Orchard, Winters, CA	DPTE1.5	f3	Seed derived from wild material
PSTE_W2_6	0	protandrous	Groh et al. 2025	35.3236	Wolfskill Experimental Orchard, Winters, CA	DPTE2.6	f4	Seed derived from wild material
PSTE_W10_1	0	protandrous	Groh et al. 2025	68.7015	Wolfskill Experimental Orchard, Winters, CA	DPTE10.1	f5	Seed derived from wild material
PSTE_W10_5	0	protandrous	Groh et al. 2025	79.192	Wolfskill Experimental Orchard, Winters, CA	DPTE10.5	f5	Seed derived from wild material
PSTE_W11_1	1	protogynous	Groh et al. 2025	111.375	Wolfskill Experimental Orchard, Winters, CA	DPTE11.1	f6	Seed derived from wild material
PSTE_W11_2	1	protogynous	Groh et al. 2025	31.7688	Wolfskill Experimental Orchard, Winters, CA	DPTE11.2	f6	Seed derived from wild material
PSTE_W17_1	1	protogynous	Groh et al. 2025	45.8017	Wolfskill Experimental Orchard, Winters, CA	DPTE17.1	NA	Seed derived from wild material	Homozygote for dominant allele
